# DREAM represses distinct targets by cooperating with different THAP domain proteins

**DOI:** 10.1101/2020.08.13.249698

**Authors:** Csenge Gal, Francesco Nicola Carelli, Alex Appert, Chiara Cerrato, Ni Huang, Yan Dong, Jane Murphy, Julie Ahringer

**Author notes:** Contributed equally (Csenge Gal, Francesco Nicola Carelli).

## Abstract

The DREAM (DP, Retinoblastoma [Rb]-like, E2F, and MuvB) complex controls cellular quiescence by repressing cell cycle and other genes, but its mechanism of action is unclear. Here we demonstrate that two C. elegans THAP domain proteins, LIN-15B and LIN-36, co-localize with DREAM and function by different mechanisms for repression of distinct sets of targets. LIN-36 represses classical cell cycle targets by promoting DREAM binding and gene body enrichment of H2A.Z, and we find that DREAM subunit EFL-1/E2F is specific for LIN-36 targets. In contrast, LIN-15B represses germline specific targets in the soma by facilitating H3K9me2 promoter marking. We further find that LIN-36 and LIN-15B differently regulate DREAM binding. In humans, THAP proteins have been implicated in cell cycle regulation by poorly understood mechanisms. We propose that THAP domain proteins are key mediators of Rb/DREAM function.
