## Supplementary Table S1 for "DREAM represses distinct targets by cooperating with different THAP domain proteins"

### Sheet: Summary Information
Table of contents
1	RNAi clones used in this study
2	list of positive hits in the RNAi screen
3	list of strains used in this study, along with sequence of crRNA (for CRISPR strains)
4	antibodies used in this study
5	THAP and THAP-like domain proteins in C. elegans

### Sheet: All RNAi clones used
Gene	RNAi clone
ZK973.2	sjj2_ZK973.2
ZK970.3	ZK970.3
ZK863.6	ZK863.6
ZK863.3	sjj2_ZK863.3
ZK856.9	sjj2_ZK856.9
ZK856.11	ZK856.11
ZK856.10	ZK856.10
ZK783.4	ZK783.4
ZK757.3	ZK757.3
ZK742.1	ZK742.1
ZK678.1	sjj_ZK678.1
ZK675.2	sjj2_ZK675.2
ZK673.4	sjj2_ZK673.4
ZK673.3	sjj2_ZK673.3
ZK662.4	sjj2_ZK662.4.1
ZK652.1	ZK652.1
ZK637.7	ZK637.7
ZK632.14	sjj2_ZK632.14
ZK632.13	ZK632.13
ZK632.1	ZK632.1
ZK593.4	ZK593.4
ZK550.4	ZK550.4
ZK546.14	ZK546.14
ZK546.13	ZK546.13
ZK546.1	ZK546.1
ZK524.1	sjj2_ZK524.1
ZK520.4	sjj2_ZK520.4a
ZK470.5	ZK470.5
ZK430.5	ZK430.5
ZK430.3	ZK430.3
ZK430.1	ZK430.1
ZK418.4	ZK418.4
ZK418.11	sjj2_ZK418.11
ZK418.10	sjj2_ZK418.10
ZK381.1	ZK381.1
ZK353.7	ZK353.7
ZK328.6	ZK328.6
ZK328.5	ZK328.5
ZK287.5	ZK287.5
ZK265.1	ZK265.1
ZK20.5	ZK20.5
ZK20.3	ZK20.3
ZK1320.12	sjj2_ZK1320.12a
ZK1251.9	ZK1251.9
ZK1251.1	ZK1251.1
ZK1248.7	sjj2_ZK1248.7
ZK1236.7	ZK1236.7
ZK1236.3	ZK1236.3
ZK1236.2	ZK1236.2
ZK1128.5	ZK1128.5
ZK1128.4	ZK1128.4
ZK1128.2	ZK1128.2
ZK1127.7	ZK1127.8
ZK1127.5	ZK1127.5
ZK1127.3	ZK1127.3
ZK1127.11	ZK1127.11
ZK1098.8	ZK1098.8
ZK1098.1	ZK1098.1
ZK1067.6	ZK1067.6
ZK1055.1	ZK1055.1
ZK1037.13	ZK1037.4
ZK1005.1	ZK1005.1
ZC8.3	ZC8.3
ZC53.6	ZC53.6
ZC504.5	ZC504.5
ZC302.1	ZC302.1
ZC168.3	ZC168.3
ZC155.2	ZC155.2
Y97E10AM.1	sjj2_Y97E10AM.1
Y94H6A.5	GHR-11047@D06
Y92H12A.2	sjj2_Y92H12A.2
Y92C3B.2	GHR-10020@H6
Y92C3B.2	GHR-11013@A04
Y92C3B.2	GHR-11021@E07
Y80D3A.2	Y80D3A.h
Y77E11A.6	Y77E11A_3443.q
Y77E11A.13	Y77E11A_3670.c
Y76B12C.7	Y76B12C_66.c
Y76B12C.2	Y76B12C_67.f
Y75B8A.6	Y75B8A.6
Y75B8A.22	sjj2_Y75B8A.22
Y74C9A.5	sjj2_Y74C9A.5
Y74C9A.4	sjj2_Y74C9A.4a
Y73F8A.24	GHR-11046@F04
Y73E7A.2	sjj2_Y73E7A.2
Y73E7A.1	GHR-10037@F7
Y73B6BL.9	sjj2_Y73B6BL.9a
Y73B6BL.5	sjj2_Y73B6BL.5a.1
Y73B6BL.3	sjj2_Y73B6BL.3
Y73B6BL.2	sjj2_Y73B6BL.2
Y73B6A.1	Y73B6A.f
Y73B3B.2	sjj2_Y73B3B.2
Y71H2B.6	sjj2_Y71H2B.6
Y71H2AM.8	sjj2_Y71H2AM.8
Y71H2AM.17	Y71H2_375.b
Y71G12B.9	Y71G12A_201.b
Y71G12B.1	sjj2_Y71G12B.1a
Y71F9B.4	Y71F9B_286.b
Y71F9B.10	Y71F9B_276.a
Y71F9AM.5	Y71F9A_279.b
Y71F9AL.18	Y71F9A_270.b
Y69A2AR.30	Y69A2A_2326.a
Y69A2AR.21	sjj2_Y69A2AR.21
Y67H2A.6	sjj2_Y67H2A.6
Y67H2A.5	sjj2_Y67H2A.5.1
Y67D8C.5	Y67D8C_383.b
Y67D8B.2	sjj2_Y67D8B.2
Y66H1A.4	Y66H1A.4
Y66D12A.15	sjj2_Y66D12A.15
Y65B4BR.8	Y65B4B_10.c
Y65B4BR.4	Y65B4B_10.a
Y63D3A.4	sjj2_Y63D3A.4
Y62F5A.1	sjj2_Y62F5A.1a
Y62E10A.5	Y62E10A.c
Y62E10A.2	Y62E10A.e
Y62E10A.11	Y62E10A.j
Y61A9LA.8	Y61A9LA_68.a
Y61A9LA.10	Y61A9LA_75.a
Y60A3A.12	T08D2.7
Y59A8B.6	Y59A8C.b
Y59A8B.1	GHR-11206@D08
Y59A8A.2	sjj2_Y59A8A.2
Y59A8A.1	sjj2_Y59A8A.1
Y57E12AL.5	sjj2_Y57E12AL.5
Y57A10A.25	Y57A10A.x
Y57A10A.19	sjj2_Y57A10A.19
Y57A10A.16	GHR-11003@F05
Y57A10A.15	Y57A10A.m
Y56A3A.4	Y56A3A.4
Y56A3A.32	Y56A3A.32
Y56A3A.29	Y56A3A.29
Y56A3A.27	sjj2_Y56A3A.27.1
Y56A3A.21	Y56A3A.21
Y56A3A.20	Y56A3A.20
Y56A3A.1	GHR-10051@E4
Y55F3BR.8	Y55F3A_747.d
Y55F3AM.3	Y55F3A_746.f
Y55F3AM.15	Y55F3A_739.a
Y55F3AM.14	sjj2_Y55F3AM.14
Y55B1BR.3	sjj2_Y55B1BR.3
Y55B1AL.2	Y55B1A_122.b
Y54H5A.1	sjj2_Y54H5A.1.1
Y54G11A.11	Y54G11A.11
Y54E5B.3	Y54E5B.3
Y54E5A.4	Y54E5A.4
Y54E10A.15	Y54E10A_156.a
Y53H1A.5	Y53H1A.d
Y53H1A.1	sjj2_Y53H1A.1
Y53G8AR.2	Y53G8A_6046.a
Y53F4B.3	Y53F4B.d
Y53F4B.15	sjj2_Y53F4B.15
Y53C12B.2	Y53C12B.2
Y52D3.1	Y52D3.1
Y51H7C.11	sjj2_Y51H7C.11
Y51H4A.12	Y51H4A.l
Y51H1A.5	Y51H1A.5
Y51H1A.4	sjj2_Y51H1A.4
Y50D7A.2	sjj2_Y50D7A.2
Y50D7A.11	sjj2_Y50D7A.11
Y50D4C.3	Y50D4C_15.a
Y49F6B.4	Y49F6B.n
Y49F6B.1	Y49F6B.r
Y49F6A.1	Y49F6A.f
Y49E10.22	sjj2_Y49E10.22
Y49E10.15	Y49E10.15
Y48G8AR.1	Y48G8A_3671.a
Y48G8AL.6	sjj2_Y48G8AL.6
Y48G8AL.1	Y48G8A_3945.b
Y48G1BL.2	Y48G1C_55.a
Y48G1A.6	Y48G1A_53.a
Y48G1A.5	Y48G1A_54.b
Y48G1A.3	sjj2_Y48G1A.3
Y48G1A.1	Y48G1A_53.e
Y48E1B.7	Y48E1B.6
Y48E1B.12	sjj2_Y48E1B.12.1
Y48C3A.8	Y48C3A.k
Y48C3A.14	sjj2_Y48C3A.14
Y48B6A.3	Y48B6A.3
Y48B6A.14	Y48B6A.14
Y48B6A.11	sjj2_Y48B6A.11
Y48A6B.5	Y48A6B.5
Y48A6B.3	Y48A6B.3
Y47G6A.9	Y47G6A_247.h
Y47G6A.8	Y47G6A_247.i
Y47G6A.6	sjj2_Y47G6A.6
Y47G6A.20	Y47G6A_245.f
Y47G6A.12	Y47G6A_246.b
Y47G6A.11	Y47G6A_242.c
Y47D7A.3	sjj2_Y47D7A.3
Y47D3B.9	Y47D3B.9
Y47D3A.4	Y47D3A.e
Y47D3A.29	Y47D3A.c
Y47D3A.28	Y47D3A.ee
Y47D3A.27	sjj2_Y47D3A.27
Y47D3A.26	GHR-11010@D11
Y46H3C.4	Y46H3C_14.e
Y46G5A.4	Y46G5.d
Y46G5A.35	Y46G5.s
Y46G5A.28	sjj2_Y46G5A.28
Y46G5A.27	sjj2_Y46G5A.27
Y45G5AM.8	sjj2_Y45G5AM.8
Y45F10B.10	Y45F10B.10
Y43H11AL.3	Y43H11_157.a
Y43F8B.14	Y43F8B.14
Y43F4B.6	Y43F4B.6
Y43F4B.5	Y43F4B.5
Y43F4B.4	Y43F4B.4
Y43F4B.3	Y43F4B.1
Y43F11A.5	sjj2_Y43F11A.5
Y43C5A.6	Y43C5A.6
Y41E3.9	Y41E3.9
Y41D4B.19	Y41D4A_3073.b
Y41D4B.12	Y41D4A_3457.b
Y41C4A.14	Y41C4A.14
Y40B1B.7	Y40B1B.7
Y40B1B.6	Y40B1B.6
Y39H10A.7	Y39H10A_224.a
Y39G10AR.18	Y39G10A_228.a
Y39G10AR.17	sjj2_Y39G10AR.17
Y39G10AR.14	Y39G10A_246.e
Y39B6A.36	Y39B6A.f
Y39B6A.33	Y39B6B.o
Y39B6A.2	Y39B6B.ff
Y39B6A.14	Y39B6B.a
Y39B6A.12	GHR-11057@D11
Y39A1C.2	Y39A1C.2
Y39A1B.3	Y39A1B.3
Y39A1A.23	sjj2_Y39A1A.23.1
Y39A1A.12	sjj2_Y39A1A.12.1
Y38F2AR.2	Y38F2A_6126.i
Y38F2AR.1	sjj2_Y38F2AR.1
Y38C1AA.4	sjj2_Y38C1AA.4
Y38C1AA.2	sjj2_Y38C1AA.2
Y37E3.3	sjj2_Y37E3.3
Y37E11AR.2	Y37E11A_93.g
Y37E11AL.8	sjj2_Y37E11AL.8
Y37D8A.9	Y37D8A.9
Y37D8A.11	Y37D8A.11
Y37B11A.2	sjj2_Y37B11A.2
Y32H12A.2	Y32H12A.g
Y32F6A.3	Y32F6A.3
Y32F6A.1	Y32F6A.1
Y2H9A.1	Y2H9A.1
Y24F12A.2	Y24F12A.a
Y24D9A.2	sjj2_Y24D9A.2
Y24D9A.1	sjj2_Y24D9A.1a
Y20F4.2	sjj2_Y20F4.2
Y18D10A.1	Y18D10A.1
Y17G7B.5	Y17G7B.5
Y17G7B.2	sjj2_Y17G7B.2a
Y17G7A.1	Y17G7A.1
Y119C1B.8	sjj2_Y119C1B.8a
Y116A8C.42	Y116A8C.42
Y116A8C.22	Y116A8C.22
Y116A8C.13	Y116A8C.13
Y113G7B.23	sjj2_Y113G7B.23
Y113G7B.18	Y113G7B.21
Y113G7B.17	Y113G7B.17
Y113G7A.9	Y113G7A.9
Y113G7A.8	sjj2_Y113G7A.8
Y111B2A.22	pJA260 (ssl-1)
Y111B2A.18	Y111B2D.h
Y111B2A.16	sjj2_Y111B2A.16
Y111B2A.13	sjj2_Y111B2A.13
Y111B2A.11	pJA261 (epc-1)
Y110A7A.8	Y110A7A.m
Y110A7A.1	sjj2_Y110A7A.1a
Y108G3AL.7	sjj2_Y108G3AL.7
Y108G3AL.2	sjj2_Y108G3AL.2
Y108G3AL.1	sjj2_Y108G3AL.1
Y108F1.3	Y110A7A.a
Y105E8B.7	sjj2_Y105E8B.7
Y105E8A.23	Y105E8D.c
Y105E8A.17	Y105E8C.d
Y105C5A.15	Y105C5A.r
Y105C5A.1	Y105C5A.a
Y102A5C.18	Y102A5C.18
Y102A5A.1	Y102A5A.1
W10G6.2	GHR-11081@E02
W10D9.4	sjj2_W10D9.4
W10C8.2	W03D8.4
W09G3.7	W09G3.3
W09C3.4	sjj2_W09C3.4
W09B6.2	W09B6.2
W08E3.1	W08E3.1
W08D2.7	W08D2.7
W07E6.4	W07E6.4
W07E6.2	W07E6.2
W07B3.2	W07B3.2
W06E11.4	W06E11.4
W06E11.1	W06E11.1
W06D4.6	W06D4.6
W06D11.4	W06D11.4
W05H7.4	W05H7.5
W04D2.6	sjj2_W04D2.6a
W04A8.7	W04A8.7
W03F9.10	sjj2_W03F9.10
W03F9.1	sjj2_W03F9.1
W03D2.4	sjj2_W03D2.4.1
W03A5.7	W03A5.7
W03A3.2	W03A3.2
W02D9.3	W02D9.3
W02D3.9	sjj2_W02D3.9.1
W02D3.8	W02D3.8
W02D3.7	W02D3.7
W02B12.3	W02B12.3
W02B12.2	W02B12.2
W02A2.6	W02A2.6
W02A11.4	W02A11.4
W01G7.5	W01G7.5
W01G7.3	W01G7.3
W01G7.1	W01G7.1
W01D2.2	sjj2_W01D2.2a
W01C8.4	W01C8.4
W01C8.3	W01C8.3
W01B6.9	W01B6.9
W01A8.1	W01A8.1
W01A11.3	W01A11.3
VC5.4	VC5.4
T28F2.4	T28F2.4
T28D9.2	T28D9.2
T28D9.10	T28D9.10
T28B4.3	T28B4.3
T28A8.7	T28A8.7
T27F2.1	T27F2.1
T27C4.4	T27C4.4
T27A8.2	T27A8.2
T26G10.3	T26G10.3
T26A5.8	T26A5.8
T26A5.7	T26A5.7
T26A5.5	T26A5.5
T25C12.1	T25C12.1
T24H10.1	T24H10.1
T24G10.2	T24G10.2
T23H2.3	T23H2.3
T23H2.1	T23H2.1
T23G7.1	pJA259 (dpl-1)
T23F6.4	T23F6.4
T23F11.3	T23F11.3
T23E1.3	sjj2_T23E1.3
T23D8.9	T23D8.4
T23D8.8	T23D8.8
T23D8.7	T23D8.7
T23C6.1	T23C6.1
T23B12.1	T23B12.1
T22H9.3	T22H9.3
T22H6.6	T22H6.6
T22D1.10	T22D1.10
T22C1.4	GHR-10070@A8
T22B7.1	T22B7.1
T22B3.2	T22B3.2
T22B3.1	T22B3.1
T22B2.4	sjj2_T22B2.4
T22A3.4	T22A3.4
T21G5.5	T21G5.5
T21E12.4	T21E12.4
T21D12.3	T21D12.3
T21B4.17	sjj2_T21B4.17
T21B10.5	T21B10.5
T20H4.4	T20H4.4
T20D3.8	T20D3.8
T20B5.3	T20B5.3
T20B12.8	T20B12.8
T20B12.2	T20B12.2
T19E7.3	T19E7.3
T19E10.1	T19E10.1
T19B4.2	T19B4.2
T19B10.7	T19B10.7
T19B10.6	T19B10.6
T19A6.2	T19A6.2
T18H9.6	GHR-11064@H02
T16H12.4	T16H12.4
T16G12.6	T16G12.6
T15H9.6	T15H9.6
T14G8.1	T14G8.1
T13H5.4	T13H5.4
T13F2.2	T13F2.2
T13C2.4	sjj2_T13C2.4
T13B5.8	GHR-11033@A11
T12F5.4	T12F5.4
T12E12.2	T12E12.2
T12E12.1	T12E12.1
T12D8.7	T12D8.7
T12D8.10	sjj2_T12D8.10
T12D8.1	T12D8.1
T12C9.7	T12C9.4
T12A2.8	GHR-11002@G05
T10G3.6	T10G3.6
T10F2.4	T10F2.4
T10F2.3	T10F2.3
T10C6.5	T10C6.5
T10B5.6	T10B5.6
T10B5.10	sjj2_T10B5.10
T09E8.2	T09E8.2
T09A5.8	T09A5.8
T09A5.6	T09A5.6
T08D10.2	T08D10.2
T08A11.2	T08A11.2
T07G12.12	T07G12.12
T07F8.4	T07F8.4
T07E3.5	T07E3.5
T07E3.3	T07E3.3
T07D4.3	T07D4.3
T07D3.7	T07D3.7
T07D1.4	T07D1.4
T07C4.11	sjj2_T07C4.11
T07A9.8	T07A9.8
T07A9.6	T07A9.6
T07A9.5	T07A9.5
T07A9.14	T07A9.11
T06E4.3	T06E4.3
T06D10.2	sjj2_T06D10.2.1
T06A10.4	sjj2_T06A10.4
T05H10.5	T05H10.5
T05H10.2	sjj2_T05H10.2
T05G5.3	T05G5.3
T05E11.4	T05E11.4
T05A7.4	T05A7.4
T05A6.2	T05A6.2
T05A6.1	T05A6.1
T05A12.4	T05A12.4
T04H1.4	T04H1.4
T04G9.5	T04G9.5
T04D1.4	sjj2_T04D1.4
T04C10.1	T04C10.1
T04B2.2	T04B2.2
T04A8.15	T04A8.15
T04A8.14	sjj2_T04A8.14
T04A11.6	T04A11.6
T03F1.9	T03F1.9
T02H6.2	sjj2_T02H6.2
T02G5.6	T02G5.6
T02C12.3	T02C12.3
T01G9.6	T01G9.6
T01G9.5	T01G9.5
T01E8.5	T01E8.5
T01D1.4	T01D1.1
T01D1.2	T01D1.2
T01C3.7	T01C3.7
T01C3.2	T01C3.2
T01B7.5	T01B7.5
R53.6	R53.6
R186.4	sjj2_R186.4
R166.5	R166.5
R166.4	R166.4
R166.1	R166.1
R151.8	sjj2_R151.8
R144.9	R144.3
R144.2	R144.2
R13G10.2	R13G10.2
R13G10.1	R13G10.1
R13A5.12	R13A5.12
R12B2.5	R12B2.5
R12B2.4	R12B2.4
R11E3.4	R11E3.4
R11A8.4	R11A8.4
R11A8.2	F53B2.1
R119.6	R119.6
R10E4.5	R10E4.5
R10E4.4	R10E4.4
R10E11.1	R10E11.1
R107.8	R107.8
R09B3.5	R09B3.5
R09B3.1	R09B3.1
R09A1.1	R09A1.1
R08D7.2	R08D7.2
R08C7.3	R08C7.3
R08C7.10	R08C7.10
R07E5.8	R07E5.8
R07E5.3	R07E5.3
R07E5.14	R07E5.14
R07E5.10	R07E5.10
R07B7.3	R07B7.3
R07B5.9	R07B5.8
R07B5.8	sjj2_R07B5.8a
R06F6.5	R06F6.5
R06F6.4	R06F6.4
R06F6.1	R06F6.1
R06C7.7	R06C7.7
R06C7.1	R06C7.1
R06C1.1	R06C1.1
R06A4.9	sjj2_R06A4.9.1
R06A4.7	GHR-10022@G5
R06A4.4	R06A4.4
R05G6.4	R05G6.4
R05D3.7	R05D3.7
R05D3.4	R05D3.4
R05D3.12	sjj2_R05D3.12
R05D3.11	R05D3.11
R04F11.3	R04F11.3
R04A9.2	R04A9.2
R03D7.4	R03D7.4
R02D3.3	R02D3.3
R01H10.1	R01H10.1
M28.5	M28.5
M18.5	M18.5
M163.3	M163.3
M117.2	M117.2
M106.1	M106.1
M04F3.1	M04F3.1
M04C3.2	M04C3.2
M04C3.1	GHR-11072@C08
M04B2.3	M04B2.3
M04B2.1	M04B2.1
M03C11.8	sjj2_M03C11.8
M03C11.7	M03C11.7
M03C11.4	M03C11.4
M03C11.3	M03C11.3
M03C11.2	M03C11.2
M03A1.6	F35D11.6
M02B7.5	M02B7.5
M02A10.3	M02A10.3
M01E5.6	M01E5.6
M01E5.5	M01E5.5
M01D7.6	M01D7.6
K12H6.11	sjj2_K12H6.11
K12H4.8	K12H4.8
K12D12.2	K12D12.3
K12D12.1	ZK1127.8
K12C11.2	K12C11.2
K12B6.1	K12B6.1
K11D12.2	sjj2_K11D12.2.1
K10D3.3	K10D3.3
K10D2.1	K10D2.1
K10C8.1	K10C8.1
K10B2.1	sjj2_K10B2.1
K09F5.5	K09F5.5
K09F5.1	K09F5.1
K09A11.5	K09A11.5
K09A11.1	K09A11.1
K08H2.6	K08H2.6
K08H10.7	K08H10.7
K08F8.6	sjj2_K08F8.6
K08F4.3	K08F4.3
K08F4.2	K08F4.2
K08E4.1	sjj2_K08E4.1
K08E3.8	GHR-11007@D05
K08A8.3	K08A8.3
K08A8.2	K08A8.2
K07G5.2	K07G5.2
K07F5.13	K07F5.13
K07E1.1	K07E1.1
K07C5.3	sjj2_K07C5.3
K07A12.1	K07A12.1
K07A1.12	K07A1.12
K07A1.11	K07A1.11
K07A1.10	sjj2_K07A1.10
K06A5.7	K06A5.7
K06A5.4	K06A5.4
K04G7.3	K04G7.3
K04G7.11	K04G7.12
K04G11.2	K04G11.2
K04F10.4	K04F10.4
K04D7.5	K04D7.5
K04D7.1	K04D7.1
K04C2.4	K04C2.4
K04C1.3	K04C1.3
K04A8.6	sjj2_K04A8.6
K03H1.2	K03H1.2
K03H1.10	sjj2_K03H1.10.1
K03D10.3	K03D10.3
K03B4.3	K03B4.3
K03A1.6	K03A1.6
K03A1.5	K03A1.5
K02F3.12	K02F3.1
K02F2.3	K02F2.3
K02B12.8	sjj2_K02B12.8
K01H12.1	K01H12.1
K01G5.8	K01G5.8a
K01G5.5	sjj2_K01G5.5.1
K01G5.2	K01G5.2
K01C8.9	K01C8.9
K01B6.1	K01B6.1
JC8.6	JC8.6
H43I07.2	H43I07.2
H42K12.1	H42K12.2
H37A05.1	H37A05.1
H27M09.3	sjj2_H27M09.3
H27M09.2	sjj2_H27M09.2
H27M09.1	sjj2_H27M09.1
H26D21.2	H26D21.2
H26D21.1	H26D21.1
H25P06.2	H25P06.2a
H21P03.2	H21P03.2
H20J04.8	H20J04.c
H20J04.2	H20J04.f
H19N07.2	H19N07.2
H15N14.1	D2005.1
H14E04.5	sjj2_H14E04.5
H12C20.2	H12C20.2
H06O01.2	H06O01.2
F59E12.5	F59E12.7
F59E12.1	sjj2_F59E12.1
F59E10.1	F59E10.1
F59C6.4	F59C6.4
F59A7.8	F59A7.8
F59A7.4	sjj2_F59A7.4
F59A3.6	F59A3.6
F59A3.5	F59A3.5
F59A2.4	F59A2.4
F59A2.1	F59A2.1
F58H1.3	F58H1.3
F58G11.5	F58G11.6
F58G1.1	C06A1.4
F58F6.4	F58F6.4
F58E6.1	F58E6.1
F58E10.4	F58E10.4
F58D5.1	sjj2_F58D5.1.1
F58B3.7	sjj2_F58B3.7
F58B3.4	F58B3.4
F58A4.9	sjj2_F58A4.9.1
F58A4.3	F58A4.3
F58A4.11	F58A4.11
F58A3.1	F58A3.1
F57C9.5	F57C9.5
F57C7.1	sjj2_F57C7.1a
F57C2.6	F57C2.6
F57C12.2	F57C12.2
F57B9.2	F57B9.2
F57B10.8	F57B10.8
F57B10.12	F57B10.12
F57B1.2	F57B1.2
F56H9.5	F56H9.5
F56D2.6	F56D2.6
F56B3.4	F56B3.4
F56A8.6	F56A8.6
F56A3.2	F56A3.2
F55H12.6	sjj2_F55H12.6a
F55G7.2	sjj2_F55G7.2
F55F8.4	F55F8.4
F55F10.1	F55F10.2
F55C9.3	Y116F11A.a
F55C5.4	F55C5.4
F55A3.7	F55A3.7
F55A3.3	F55A3.3
F55A12.8	F55A12.8
F55A12.1	sjj2_F55A12.1
F54F7.7	F54F7.7
F54F7.1	F54F7.1
F54F2.9	F54F2.9
F54F2.2	F54F2.2
F54E12.5	F54E12.5
F54E12.2	F54E12.2
F54D5.11	F54D5.11
F54D11.2	F54D11.2
F54C8.2	F54C8.2
F54C4.3	F54C4.3
F54C4.2	F54C4.2
F54C1.3	F54C1.3
F54B11.6	F54B11.6
F54B11.3	F54B11.3
F54A5.3	sjj2_F54A5.3a
F53H4.6	F53H4.1
F53H4.5	F53H4.5
F53H4.1	sjj2_F53H4.1
F53H1.4	F53H1.4
F53G2.7	sjj2_F53G2.7.1
F53G2.6	F53G2.6
F53F10.5	F53F10.5
F53E2.1	F53E2.1
F53B7.3	F53B7.3
F53B3.1	F53B3.1
F53A3.2	F53A3.2
F53A2.5	F53A2.5
F52E10.1	F52E10.1
F52D10.3	F52D10.3
F52C9.8	F52C9.4
F52C9.7	F52C9.7
F52C12.1	F52C12.1
F52B11.1	F52B11.1
F48F7.1	F48F7.1
F48E8.5	F48E8.5
F48D6.1	F48D6.1
F48C1.7	F48C1.7
F47G4.6	F47G4.6
F47F6.1	F47F6.1
F47D12.4	F47D12.4
F47A4.2	F47A4.2
F46G10.7	F46G10.7
F46G10.3	F46G10.3
F46F3.4	F46F3.4
F46F11.4	F46F11.4
F46B6.3	F46B6.3
F46A9.6	F46A9.6
F45H7.6	F45H7.6
F45H11.2	F45H11.2
F45E4.9	F45E4.9
F45E4.2	F20D1.4
F45E4.10	F45E4.10
F45E12.2	F45E12.2
F45E12.1	F45E12.1
F45E1.6	F45E1.6
F44G4.4	F44G4.4
F44C4.4	F44C4.4
F44B9.8	sjj2_F44B9.8
F44B9.7	F44B9.7
F44B9.6	F44B9.6
F44A2.1	sjj2_F44A2.1a
F43G9.5	F43G9.5
F43G9.12	F43G9.12
F43G9.10	F43G9.10
F43G6.9	F43G6.9
F43G6.6	F43G6.6
F43G6.5	F43G6.5
F43G6.11	F43G6.4
F43G6.1	F43G6.1
F43D9.5	F43D9.5
F43C1.2	F43C1.2
F42H11.2	F42H11.2
F42H10.7	F42H10.7
F42F12.4	F42F12.4
F42A9.2	F42A9.2
F42A6.7	F42A6.7
F41H10.6	F41H10.6
F41H10.10	F41H10.10
F41B5.1	GHR-11305@A12
F40F9.7	sjj2_F40F9.7a
F40F8.1	F40F8.1
F40F12.7	sjj2_F40F12.7.1
F40E10.3	F40E10.3
F40E10.2	F40E10.2
F39H2.5	F39H2.1
F39H2.4	F39H2.4
F39H11.3	F39H11.3
F39B2.4	F39B2.4
F39B2.2	F39B2.2
F38A5.13	F38A5.13
F37E3.1	F37E3.1
F37A4.8	F37A4.8
F36F2.6	sjj2_F36F2.6
F36F2.3	F36F2.3
F36A4.7	F36A4.7
F36A2.13	F36A2.13
F36A2.1	F36A2.1
F35H8.7	F35H8.7
F35H8.5	F35H8.5
F35H10.11	F17E9.9
F35G12.8	F35G12.8
F35F11.1	sjj2_F35F11.1
F34D6.4	F34D6.4
F34D10.2	F34D10.3
F33H2.7	F33H2.7
F33H2.5	F33H2.5
F33A8.1	F33A8.1
F32H2.4	F32H2.4
F32H2.2	sjj2_F32H2.2
F32H2.1	F32H2.1
F32E10.6	F32E10.6
F32E10.5	F32E10.5
F32E10.4	F32E10.4
F32E10.2	F32E10.2
F32D1.9	sjj2_F32D1.9
F32D1.10	F32D1.10
F32D1.1	sjj2_F32D1.1
F32B6.3	F32B6.3
F32A5.7	F32A5.7
F32A5.1	F32A5.1
F32A11.2	F32A11.2
F31E3.3	F31E3.3
F31C3.5	F31C3.5
F30F8.8	F30F8.8
F30A10.10	F30A10.10
F29D11.2	F29D11.2
F29B9.6	F29B9.6
F29B9.4	F29B9.4
F29B9.2	F29B9.2
F28F8.7	F28F8.7
F28F8.6	sjj2_F28F8.6.1
F28D9.1	F28D9.1
F28C6.6	sjj2_F28C6.6.1
F28C6.3	F28C6.3
F28B3.8	sjj2_F28B3.8
F28B3.7	F28B3.7
F28B3.4	F28B3.4
F28B12.3	sjj2_F28B12.3.1
F28A10.4	F28A10.9
F26H11.2	F26H11.3
F26H11.1	F26H11.1
F26G5.9	F26G5.9
F26F4.11	F26F4.11
F26F12.7	F26F12.7
F26E4.10	F26E4.10
F26D2.2	F26D2.2
F26D10.3	F26D10.3
F26B1.3	F26B1.3
F26A3.8	sjj2_F26A3.8
F26A3.3	F26A3.3
F26A3.2	F26A3.2
F25H8.6	GHR-11046@E08
F25H8.2	F25H8.2
F25H5.5	F25H5.5
F25H2.8	F25H2.8
F25D7.3	F25D7.3
F25C8.2	F25C8.2
F25B5.7	sjj2_F25B5.7a
F25B5.4	F25B5.4
F25B4.6	F25B4.6
F25B3.6	F25B3.6
F23H11.2	F23H11.2
F23H11.1	F23H11.1
F23F1.9	F23F1.1
F23F1.5	F23F1.5
F23D12.5	F23D12.5
F23C8.9	sjj2_F23C8.9
F22F1.3	sjj2_F22F1.3
F22F1.1	F22F1.1
F22E12.4	F22E12.4
F22D6.6	F22D6.6
F22B8.7	F22B8.7
F22B7.6	F22B7.6
F21G4.4	F21G4.4
F21D5.6	F21D5.6
F20H11.2	F20H11.2
F20D6.9	sjj2_F20D6.9
F20D12.4	F20D12.4
F20D12.1	F20D12.1
F19G12.3	sjj2_F19G12.3
F19F10.12	sjj2_F19F10.12
F19B6.2	F19B6.2
F19B2.5	sjj2_F19B2.5
F18E9.5	F18E9.5
F18E2.3	F18E2.3
F18C5.2	F18C5.2
F18A1.5	F18A1.5
F17A2.3	F17A2.3
F16D3.2	F16D3.2
F15E6.1	F15E6.1
F15D4.1	F15D4.1
F14B4.3	F14B4.3
F13E6.3	F13E6.3
F13C5.2	F13C5.2
F13B12.1	F13B12.1
F12F6.7	F12F6.7
F11A10.8	F11A10.3
F11A10.3	sjj2_F11A10.3
F11A10.1	F11A10.1
F10G8.7	F10G8.7
F10G8.3	F10G8.3
F10G7.4	F10G7.4
F10G7.3	F10G7.3
F10G7.2	F10G7.2
F10F2.1	sjj2_F10F2.1
F10E7.11	F10E7.11
F10C2.4	F10C2.4
F10B5.2	sjj2_F10B5.2
F09G2.9	F09G2.9
F09G2.4	F09G2.4
F09F7.3	F09F7.3
F09E8.3	F09E8.3
F08H9.1	F08H9.1
F08G12.4	F08G12.4
F08F8.5	F08F8.1
F08F8.2	F08F8.2
F08B4.7	F08B4.7
F08B4.5	F08B4.5
F08B1.1	F08B1.1
F07C6.1	sjj2_F07C6.1
F07C3.4	F07C3.4
F07A11.6	F07A11.6
F07A11.4	F07A11.4
F07A11.3	F07A11.3
F02E9.4	F02E9.4
F02D10.7	F02D10.7
F01G4.1	F01G4.1
F01F1.7	F01F1.7
F01F1.5	F01F1.5
EEED8.7	EEED8.7
EEED8.5	EEED8.5
EEED8.1	EEED8.1
E03A3.3	E03A3.3
E02H1.4	E02H1.4
E01A2.4	E01A2.f
DY3.4	DY3.4
DY3.2	DY3.2
D2096.8	D2096.8
D2092.5	D2092.5
D2089.4	sjj2_D2089.4a
D2089.1	D2089.1
D2085.4	D2085.4
D2030.9	D2030.9
D2030.6	sjj2_D2030.6
D2021.1	D2021.1
D2013.9	D2013.9
D2005.5	D2005.5
D1086.4	D1086.4
D1081.8	D1081.8
D1053.2	D1053.2
D1014.8	D1014.8
D1009.2	D1009.2
D1007.7	D1007.7
D1007.4	D1007.4
D1007.16	sjj2_D1007.16
CD4.7	CD4.7
C56G2.1	C56G2.2
C56C10.8	C56C10.8
C55B7.9	C55B7.9
C55B7.8	C55B7.8
C55A6.9	C55A6.9
C54G10.2	C54G10.2
C53B4.3	C53B4.3
C53A5.3	C53A5.3
C52E4.3	C52E4.3
C52B9.8	C52B9.8
C50E10.4	C50E10.4
C50D2.5	C50D2.5
C50C3.6	sjj2_C50C3.6
C50A2.2	sjj2_C50A2.2
C49H3.9	sjj2_C49H3.9
C49H3.10	C49H3.10
C49F5.5	C49F5.5
C49F5.2	C49F5.2
C49A1.4	GHR-11020@D03
C48E7.3	C48E7.3
C48E7.2	C48E7.2
C47E8.8	C47E8.8
C47E8.4	C47E8.4
C47E12.5	C47E12.5
C47D12.8	C47D12.8
C47D12.1	C47D12.1
C47B2.5	C47B2.5
C46A5.9	C46A5.9
C44H4.7	C44H4.7
C44F1.2	C44F1.2
C44E4.4	C44E4.4
C44C8.6	C44C8.6
C44B9.4	C44B9.4
C44B7.2	C44B7.1
C43H8.2	C43H8.2
C43E11.9	C43E11.9
C43E11.3	C43E11.3
C43E11.2	C43E11.2
C43E11.10	C43E11.10
C42D4.8	C42D4.8
C41G7.4	sjj2_C41G7.4
C41G7.1	C41G7.1
C41C4.8	sjj2_C41C4.8.1
C39E9.13	C39E9.13
C38D4.3	C38D4.3
C38C10.5	sjj2_C38C10.5a
C37H5.5	C37H5.5
C37A5.9	C37A5.9
C37A2.6	C37A2.6
C37A2.4	C37A2.4
C36B1.3	C36B1.3
C36A4.8	C36A4.8
C35D6.3	C35D6.3
C35D10.9	C35D10.9
C35C5.1	C35C5.1
C35A5.9	C35A5.9
C34E10.8	C34E10.8
C34E10.5	C34E10.5
C34D4.14	C34D4.14
C34B7.4	C34B7.1
C33H5.8	C33H5.8
C33H5.15	C33H5.15
C33H5.12	C33H5.12
C32F10.5	C32F10.5
C32F10.2	C32F10.2
C32E12.5	sjj2_C32E12.5.1
C32D5.5	sjj2_C32D5.5
C32A3.1	C32A3.1
C30G7.1	C30G7.1
C30A5.2	C30A5.2
C29H12.5	sjj2_C29H12.5
C29F9.5	C29F9.5
C29F7.6	C29F7.6
C29E4.5	C29E4.5
C29E4.4	C29E4.4
C29E4.2	C29E4.2
C29A12.3	C29A12.3
C28H8.9	C28H8.9
C27H6.2	C27H6.2
C27B7.4	C27B7.4
C27B7.1	sjj2_C27B7.1a
C27A12.10	sjj2_C27A12.10
C26E6.9	C26E6.9
C26E6.4	C26E6.4
C26E6.3	C26E6.3
C26D10.2	C26D10.2
C26D10.1	C26D10.1
C26C6.5	C26C6.5
C26C6.1	C26C6.1
C26B2.6	C26B2.6
C25H3.6	sjj2_C25H3.6a
C25G4.5	C25G4.5
C25G4.4	C25G4.4
C25F9.5	C25F9.5
C25F9.4	C25F9.4
C25D7.6	sjj2_C25D7.6
C25D7.3	C25D7.3
C25A11.4	C25A11.4
C25A1.10	C25A1.10
C24H11.9	C24H11.6
C24G6.6	C24G6.6
C24G6.1	C24G6.1
C24D10.1	C24D10.1
C24B5.4	C24B5.4
C24A8.3	C24A8.3
C18H9.7	C18H9.7
C18G1.5	C18G1.5
C18F3.4	sjj2_C18F3.4
C18E9.3	C18E9.3
C18E3.7	C18E3.7
C18E3.2	K03B8.4
C18C4.10	sjj2_C18C4.10a
C18A3.3	C18A3.3
C18A11.5	C18A11.5
C17G1.4	C17G1.4
C17E4.6	C17E4.6
C17D12.2	C17D12.4
C16C10.8	C16C10.8
C16C10.6	C16C10.6
C16C10.4	C16C10.4
C16C10.3	sjj2_C16C10.3
C16A3.8	C16A3.8
C16A3.1	sjj2_C16A3.1a
C16A11.4	C16A11.4
C15H11.8	C15H11.8
C15H11.6	C15H11.6
C15H11.3	sjj2_C15H11.3
C15F1.7	C15F1.b
C14B9.6	C14B9.6
C14B1.7	C14B1.7
C14B1.6	C14B1.6
C14B1.4	C14B1.4
C14B1.10	sjj2_C14B1.10.1
C14A4.4	C14A4.4
C14A4.10	sjj2_C14A4.10
C12D12.5	C12D12.5
C11G6.1	C11G6.1
C10E2.3	C10E2.3
C09H6.3	C09H6.3
C09H10.7	C09H10.7
C09H10.6	C09H10.6
C09G4.5	C09G4.4
C09G4.3	C09G4.3
C08F8.2	C08F8.2
C08B11.6	C08B11.6
C08B11.5	C08B11.5
C08B11.3	C08B11.3
C08B11.2	C08B11.2
C07H6.6	sjj2_C07H6.6
C07H6.4	C07H6.4
C07H6.1	C07H6.1
C07E3.2	C07E3.2
C07E3.1	C07E3.1
C07B5.5	C07B5.5
C07A9.7	C07A9.7
C07A9.3	C07A9.3
C07A9.2	C07A9.2
C06H2.3	C06H2.3
C06E7.1	C06E7.1
C06A5.3	C06A5.3
C06A5.11	sjj2_C06A5.11
C06A1.5	C06A1.5
C06A1.1	C06A1.1
C05H8.1	C05H8.1
C05D2.5	C05D2.5
C05C8.2	C05C8.2
C04H5.6	C04H5.6
C04G2.6	C04G2.6
C04E7.2	C04E7.2
C04A2.3	C04A2.2
C03D6.6	C03D6.6
C03D6.5	C03D6.5
C03D6.3	C03D6.3
C03C10.1	C03C10.1
C03B8.4	sjj2_C03B8.4
C02F5.4	C02F5.4
C02F4.2	C02F4.2
C02F12.10	C02F12.5
C01H6.7	C01H6.7
C01G8.9	C01G8.8
C01G5.8	C01G5.8
C01G5.2	C01G5.2
C01G10.9	C01G10.9
C01F1.1	C01F1.1
C01C7.1	sjj2_C01C7.1
C01B7.6	sjj2_C01B7.6
C01B12.2	C01B12.2
C01B10.5	C01B10.5
B0564.1	B0564.1
B0547.1	B0547.1
B0523.5	B0523.5
B0513.2	B0513.2
B0478.1	GHR-10020@H2
B0464.7	sjj2_B0464.7.1
B0454.1	B0454.1
B0414.3	B0414.3
B0379.3	B0379.3
B0336.13	B0336.5
B0286.4	B0286.4
B0285.1	B0285.2
B0261.2	sjj2_B0261.2a
B0261.1	B0261.1
B0240.4	B0240.2
B0238.11	B0238.11
B0228.5	B0228.5
B0218.3	sjj2_B0218.3
B0205.3	B0205.3
B0035.4	B0035.4
B0035.1	B0035.1
B0025.4	sjj2_B0025.4
B0025.2	B0025.3
B0025.1	B0025.1

### Sheet: Hits in the screen
Hits from the RNAi screen
Gene	Associated function
bud-31	splicosome associated protein
cbp-1	Homolog of the mammalian transcriptional cofactors CBP and p300, that have been shown to possess histone acetyltransferase activity. CBP-1 is required during embryogenesis for differentiation of all non-neuronal somatic cell types; CBP-1 is expressed very early in embryogenesis, suggesting that it may interact with maternally provided transcription factors, such as SKN-1, to specific developmenta…
cdl-1	Involved in histone pre-mRNA processing, required for normal levels of histone gene expression
crn-1	Cell death-related nuclease and is a 5'-3' exonuclease, homologous to mammalian flap endonuclease 1 (FEN1)
dpl-1	DREAM complex member
efl-1	DREAM complex member
etr-1	ELAV-type, RNA-binding protein
F23F1.5	snuportin 1 orthologue
F43G9.12	Uncharacterized protein, potentially DNA binding
F54D5.11	TFIIE beta subunit. Recruits TFIIH to the initiation complex and stimulates the RNA polymerase II C-terminal domain kinase and DNA-dependent ATPase activities of TFIIH. Both TFIIH and TFIIE are required for promoter clearance by RNA polymerase.
F55A3.7	Homologue of SPT16, FACT subunit
hcp-3	Centromere protein (CENP)-A homolog required for kinetochore function.
ima-2	importin alpha proteins; IMA-2 is predicted to function as an adaptor protein that regulates import of nuclear proteins
kle-2	Regulatory subunit of the condensin II complex
knl-2	kinetochore protein, required for the recruitment of hcp-3, hcp-4, knl-1, bub-1 and lin-53 to kinetochores
lin-13	Zinc finger protein, binds to repetitive elements, contains a LXCXE retinoblastoma protein-binding motif
lin-35	DREAM complex member
lin-36	THAP domain protein, synMuvB class protein, genetically interacts with lin-35
lin-37	DREAM complex member
lin-53	DREAM and NURD complex member. Also required for hcp-3 and his-1 stabilization, localization of hcp-3 to centromeres and for proper chromosome segregation. synMuvB protein.
lin-54	DREAM complex member
lin-9	DREAM complex member
mag-1	Role in hermaphrodite germline sex determination
math-33	Orthologue of the human Usp7 protein, can bind to DNA, can deubiquitinate target proteins
mcm-5	Ortholog of the human MCM5 (minichromosome maintenance complex component 5); mcm-5 is predicted to have DNA binding activity, DNA helicase activity, and ATP binding activity.
mcm-6	Ortholog of the human DNA replication licensing factor MCM6.
mfap-1	regulates alternative splicing
prp-8	pre-mRNA spicing factor
rba-1	Core histone-binding subunit that may target chromatin assembly factors, chromatin remodeling factors and histone deacetylases to their histone substrates in a manner that is regulated by nucleosomal DNA.
smo-1	C. elegans ortholog of SUMO
snfc-5	Encodes a homolog of SNF5/Ini1, a component of the SWI/SNF complex that is conserved from yeast to mammals and that is involved in chromatin remodeling.
syf-2	pre-mRNA spicing factor homologue
T13H5.4	Uncharacterized protein, potentially has a role in RNA binding and mRNA splicing
tlk-1	tousled-like kinase, tlk-1 mutant embryos have reduced phosphorylation of RNA pol2 Ser2 and H3K36me
top-2	DNA topoisomerase 2-alpha
trr-1	TRRAP-like kinase, synMuv C class protein

### Sheet: Strains
Strains	Genotype	Comments	crRNA if CRISPR strain
JA1507	lin-35 (n745) I	Outcrossed 5x from the Horvitz lab
MT2495	lin-15B (n744) X
MT6034	lin-36 (766) III
JA1850	lin-36 (we36) III	3732 bp deletion of lin-36 gene (III: 8,017,074 – 8,020,805). ce11
JA1798	lin-15B (we23) X	225 bp deletion of THAP domain (chrX 15,730,574-15,730,798) in lin15B Exon 7. ce11	AAAUGAGGAAUGCGACAAUC; UACGUGGUCUCAACUUUUUC
JA1810	lin-36 (we30[lin-36::eGFP]) III	Intronless eGFP C terminal insertion (714 bp) before stop codon of lin-36 in exon 10. Contains 7 silent mutations to disrupt PAM and crRNA sequences.	AUUUCCAGGACAAGGAUCAU
JA1811	lin-36 (we31) III	267 bp deletion of THAP domain in lin-36 gene (III:8,019,928 - 8,020,194). ce11 Deletion made in strain JA1810.	ACAUGGCUUAUGAGUCAAAU; ACGUCUGGUGAAAUAGCAAC
MT13293	met-2 (n4256) III
JA1697	unc-119(ed II); weSi118[psep-1::his-58::EGFP-tbb-2 3'UTR]	sep-1 promoter fused to his-58:eGFP
JA1717	unc-119(ed II); weSi118[psep-1::his-58::EGFP-tbb-2 3'UTR]; lin-35 (n745) I
JA1821	lin-36 (we30[lin-36::eGFP]) III; lin-35 (n745)
JA1819	lin-36 (we30[lin-36::eGFP]) III; lin-15B (n744)
MT8879	dpl-1 (n2994) II
JJ1549	efl-1 (se1) V
MT5470	lin-37 (n758) III
N2	N2

### Sheet: Antibodies
Antibodies
Protein	Antibody	Source	Secondary	Used in experiments
HTZ-1	SK2088-SK2089	Eurogentec (project number GB02153)	Rabbit	ChIP
H3K9me2	302-32369	Wako	Mouse	ChIP
GFP	ab290	Abcam	Rabbit	ChIP and IF
LIN-35	Q2001	modENCODE project (Novus)	Rabbit	ChIP
EFL-1	Q3590	modENCODE project (Novus)	Rabbit	ChIP
LIN-15B	Q2330	modENCODE project (Novus)	Rabbit	ChIP and IF
LIN-15B	Q3186	modENCODE project (Novus)	Rabbit	Western blotting

### Sheet: THAP proteins
THAP and THAP-like proteins in C. elegans
Gene	Genetically interacts with lin-35/Rb	Type of interaction	Phenotype	Reference	RNAi causes Increased expression of P-sep1::gfp
lin-36	yes	enhancing	nuclear number variant	Boxem and Van den Heuvel, 2002	yes
lin-15A	yes	synthetic	synthetic multivulva	Poulin et al., 2005	no
lin-15B	yes	synthetic	extra intestinal cell divisions	Boxem and Van den Heuvel, 2002	yes
him-17	yes	enhancing	decrease in meiotic double strand break formation	Reddy and Villeneuve, 2004	no
gon-14	yes	synthetic	arrest as L1 or L2 larvae at 20C	Chesney et al., 2006	no
ctbp-1	no				no
cdc-14	yes	enhancing	extra VPC cell division	Saito et al., 2004	no
Y50E8A.12	no				no
ceh-91	no				no
B0336.7	no				no
C17G10.13	no				no
lin-56	yes	synthetic	synthetic multivulva	Ceron et al., 2007	no
ZK637.4	no				no
T25B9.8	no				no
Y32B12B.4	no				no
F19F10.11	no				no
ets-6	no				no
