## Supplementary Table S5 for "DREAM represses distinct targets by cooperating with different THAP domain proteins"

### Sheet: ChIP-seq
ChIP-seq datasets
Genotype	stage	epitope	Antibody concentration used	Replicate	Name	GEO accession
N2	starved L1	HTZ-1	2.5 µg	rep1	CG027
N2	starved L1	HTZ-1	2.5 µg	rep2	CG030
lin-35	starved L1	HTZ-1	2.5 µg	rep1	CG028
lin-35	starved L1	HTZ-1	2.5 µg	rep2	CG053
lin-36	starved L1	HTZ-1	2.5 µg	rep1	AA909
lin-36	starved L1	HTZ-1	2.5 µg	rep2	AA910
lin-15B	starved L1	HTZ-1	2.5 µg	rep1	CG046
lin-15B	starved L1	HTZ-1	2.5 µg	rep2	CG079
N2	starved L1	H3K9me2	2.5 µg	rep1	CG235
N2	starved L1	H3K9me2	2.5 µg	rep2	AA985
lin-35	starved L1	H3K9me2	2.5 µg	rep1	CG241
lin-35	starved L1	H3K9me2	2.5 µg	rep2	AA947
lin-36	starved L1	H3K9me2	2.5 µg	rep1	AA918
lin-36	starved L1	H3K9me2	2.5 µg	rep2	AA920
lin-15B	starved L1	H3K9me2	2.5 µg	rep1	CG237
lin-15B	starved L1	H3K9me2	2.5 µg	rep2	CG236
N2	starved L1	LIN-35	5 µg	rep1	CG132
N2	starved L1	LIN-35	5 µg	rep2	AA655
lin-36::eGFP	starved L1	LIN-35	5 µg	rep3	AA1001
lin-36::eGFP	starved L1	LIN-35	5 µg	rep4	AA997
lin-36	starved L1	LIN-35	5 µg	rep1	AA899
lin-36	starved L1	LIN-35	5 µg	rep2	AA902
lin-15B	starved L1	LIN-35	5 µg	rep1	CG081
lin-15B	starved L1	LIN-35	5 µg	rep2	CG083
N2	starved L1	LIN-15B	5 µg	rep1	AA657
N2	starved L1	LIN-15B	5 µg	rep2	CG133
lin-36::eGFP	starved L1	LIN-15B	5 µg	rep1	AA1003
lin-36::eGFP	starved L1	LIN-15B	5 µg	rep2	AA999
lin-36	starved L1	LIN-15B	5 µg	rep1	AA900
lin-36	starved L1	LIN-15B	5 µg	rep2	AA903
lin-35	starved L1	LIN-15B	5 µg	rep1	CG127
lin-35	starved L1	LIN-15B	5 µg	rep2	CG090
lin-15B(THAPdel)	starved L1	LIN-15B	5 µg	rep1	CG157
lin-15B(THAPdel)	starved L1	LIN-15B	5 µg	rep2	CG159
lin-36::eGFP	starved L1	GFP	5 µg	rep1	AA922
lin-36::eGFP	starved L1	GFP	5 µg	rep2	AA924
lin-35 lin-36::eGFP	starved L1	GFP	5 µg	rep1	AA1007
lin-35 lin-36::eGFP	starved L1	GFP	5 µg	rep2	AA938
lin-15B lin-36::eGFP	starved L1	GFP	5 µg	rep1	AA1008
lin-15B lin-36::eGFP	starved L1	GFP	5 µg	rep2	AA926
N2	starved L1	EFL-1	5 µg	rep1	CG140
N2	starved L1	EFL-1	5 µg	rep2	CG139
lin-36::eGFP	starved L1	EFL-1	5 µg	rep1	AA1000
lin-36::eGFP	starved L1	EFL-1	5 µg	rep2	AA1004
lin-36	starved L1	EFL-1	5 µg	rep1	AA913
lin-36	starved L1	EFL-1	5 µg	rep2	AA915
lin-35	starved L1	EFL-1	5 µg	rep1	CG145
lin-35	starved L1	EFL-1	5 µg	rep2	CG146
lin-15B	starved L1	EFL-1	5 µg	rep1	CG141
lin-15B	starved L1	EFL-1	5 µg	rep2	CG142

### Sheet: RNA-seq
RNA-seq
Genotype	stage	temperature	replicate	name	GEO accession
N2	starved L1	25°C	Rep1	rCG014
N2	starved L1	25°C	Rep2	rCG015
N2	starved L1	25°C	Rep3	rCG071
lin-35 (n745)	starved L1	25°C	Rep1	rCG020
lin-35 (n745)	starved L1	25°C	Rep2	rCG019
lin-35 (n745)	starved L1	25°C	Rep3	rCG025
lin-35 (n745)	starved L1	25°C	Rep4	rCG072
lin-36 (n766)	starved L1	25°C	Rep1	rCG016
lin-36 (n766)	starved L1	25°C	Rep2	rCG021
lin-36 (n766)	starved L1	25°C	Rep3	rCG074
lin-36 (we36)	starved L1	25°C	Rep1	rCC003
lin-36 (we36)	starved L1	25°C	Rep2	rCC004
lin-36 (we36)	starved L1	25°C	Rep3	rCG083
lin-36 (we31)	starved L1	25°C	Rep1	rCG079
lin-36 (we31)	starved L1	25°C	Rep2	rCG080
lin-36 (we31)	starved L1	25°C	Rep3	rCG082
lin-15B (n744)	starved L1	25°C	Rep1	rCG043
lin-15B (n744)	starved L1	25°C	Rep2	rCG073
lin-15B (we23)	starved L1	25°C	Rep1	rCG077
lin-15B (we23)	starved L1	25°C	Rep2	rCG078
lin-15B (we23)	starved L1	25°C	Rep3	rCG081
lin-37 (n758)	starved L1	25°C	Rep1	rCG061
lin-37 (n758)	starved L1	25°C	Rep2	rCG062
dpl-1 (n2994)	starved L1	25°C	Rep1	rCG055
dpl-1 (n2994)	starved L1	25°C	Rep2	rCG056
met-2 (n4256)	starved L1	25°C	Rep1	rCG084
met-2 (n4256)	starved L1	25°C	Rep2	rCG086
N2	starved L1	26°C	Rep1	rCG048
N2	starved L1	26°C	Rep2	rCG049
efl-1 (se1)	starved L1	26°C	Rep1	rCG052
efl-1 (se1)	starved L1	26°C	Rep2	rCG051
